# Global Regulatory Functions of the Human CCR4–NOT Complex in mRNA Deadenylation and Decay

**DOI:** 10.64898/2026.09.30.755734

**Authors:** Katherine M. McKenney, Mika Nevo, Robert P. Connacher, Khadija Rebbani, Zijun Luo, Elise B. Dunshee, Marc R. Fabian, Eugene Valkov, Justin Brumbaugh, Aaron C. Goldstrohm

## Abstract

Shortening of the poly(A) tail initiates mRNA decay, and the human CCR4–NOT is the principal cytoplasmic deadenylase. Although its subunits have been defined, their functions have not been comprehensively evaluated in cells. We depleted each CCR4–NOT subunit and measured transcriptome-wide effects. CCR4–NOT regulated transcripts from thousands of genes, many of which associated with the complex in cells. Distinct groups of transcripts responded according to the modular organization of the complex, while subsets exhibited unique responses to specific subunits. Poly(A) tail analysis revealed that the CNOT7 and CNOT8 deadenylases are the predominant regulators of poly(A) tail length in these cells. CCR4–NOT targets were enriched in regulatory pathways including cell proliferation, apoptosis, stress responses, and cancer-related processes. Bioinformatic analysis identified sequence determinants and candidate recruitment factors associated with CCR4–NOT regulation. The results define the breadth and specificity of CCR4–NOT-mediated mRNA decay and provide a resource for dissecting regulatory mechanisms and biological roles.

**Graphical Abstract:** CCR4–NOT functions as a modular mRNA regulatory platform that links deadenylation to diverse transcript-selective regulatory networks.
