## Supplementary File S1 for "Global Regulatory Functions of the Human CCR4–NOT Complex in mRNA Deadenylation and Decay"

### Sheet: MIQE Checklist
McKenney et al. Supplementary File S1
MIQE information for RTqPCR
ITEM TO CHECK	IMPORTANCE	CHECKLIST
EXPERIMENTAL DESIGN
Definition of experimental and control groups	E	Non-targeting control (NTC) versus RNAi knockdown of and CPEB4
Number within each group	E	3 biological replicates
Assay carried out by core lab or investigator's lab?	D	Investigator's lab
Acknowledgement of authors' contributions	D
SAMPLE
Description	E	HCT116 cells treated with CPEB4 siRNAs and control samples treated with NTC siRNAs
Volume/mass of sample processed	D	HCT116 cells (1 x10^6 cells) used in RNA isolation
Microdissection or macrodissection	E	n/a (cell culture)
Processing procedure	E	Promega Maxwell SimplyRNA cells kit
If frozen - how and how quickly?	E	cells processed immediately for RNA isolation after knockdown incubation and transfection using Maxwell RSC SimplyRNA Cells kit (Promega)
If fixed - with what, how quickly?	E	n/a
Sample storage conditions and duration (especially for FFPE samples)	E	cells processed immediately for RNA isolation after knockdown incubation and transfection using Maxwell RSC SimplyRNA Cells kit (Promega)
NUCLEIC ACID EXTRACTION
Procedure and/or instrumentation	E	Maxwell Simply RNA cells (Promega) using Maxwell 16 instrument
Name of kit and details of any modifications	E	Maxwell Simply RNA cells (Promega)
Source of additional reagents used	D	n/a
Details of DNase or RNAse treatment	E	10 µl of DNaseI used per sample from Maxwell kit
Contamination assessment (DNA or RNA)	E	No RT control in qPCR
Nucleic acid quantification	E	Nanodrop One
Instrument and method	E	Nanodrop One
Purity (A260/A280)	D
Yield	D
RNA integrity method/instrument	E	RNA quality evaluated by gel electrophoresis
RIN/RQI or Cq of 3' and 5' transcripts	E	N/A (used gel electrophoresis)
Electrophoresis traces	D
Inhibition testing (Cq dilutions, spike or other)	E	Dilutions (standard curve)
REVERSE TRANSCRIPTION
Complete reaction conditions	E	For cDNA synthesis, 1 μg of purified total RNA was reverse transcribed using the LunaScript RT Master Mix Kit (Primer-free) RT enzyme (New England Biolabs) in a 20 μL reaction volume. The reaction proceeded at 25°C for 2 min, 55°C for 10 min, then 95°C for 1 min
Amount of RNA and reaction volume	E	Amount of RNA: 1 μg; Reaction Volume: 20
Priming oligonucleotide (if using GSP) and concentration	E	Random hexamers (Promega) from 500 ng/µl stock, 25 ng/µl final in 20 μL reaction
Reverse transcriptase and concentration	E	5x LunaScript RT Master Mix Kit (Primer-free), used at 1x final concentration (4 μL LunaScript RT Master Mix in 20 μL final reaction volume)(proprietary concentration, New England Biolabs, does not provide Unit definition)
Temperature and time	E	25°C for 2 min, 55°C for 10 min, then 95°C for 1 min
Manufacturer of reagents and catalogue numbers	D	New England Biolabs, catalog #E3025L
Cqs with and without RT	D*
Storage conditions of cDNA	D	stored at -20°C
qPCR TARGET INFORMATION
If multiplex, efficiency and LOD of each assay.	E	n/a
Sequence accession number	E	Provided in qPCR primer information table
Location of amplicon	D
Amplicon length	E	Provided in qPCR primer information table
In silico specificity screen (BLAST, etc)	E	NCBI Primer-BLAST (see qPCR primer information table)
Pseudogenes, retropseudogenes or other homologs?	D
Sequence alignment	D
Secondary structure analysis of amplicon	D
Location of each primer by exon or intron (if applicable)	E	Provided in qPCR primer information table
What splice variants are targeted?	E	Provided in qPCR primer information table
qPCR OLIGONUCLEOTIDES
Primer sequences	E	Provided in qPCR primer information table
RTPrimerDB Identification Number	D
Probe sequences	D**
Location and identity of any modifications	E	n/a
Manufacturer of oligonucleotides	D	IDT
Purification method	D
qPCR PROTOCOL
Complete reaction conditions	E	Standard reaction conditions recommended by Luna® Universal qPCR Master Mix (New England Biolabs)
Reaction volume and amount of cDNA/DNA	E	20 µl reaction volume, 50 ng cDNA per reaction
Primer, (probe), Mg++ and dNTP concentrations	E	0.25 µM final concentration of each primer, MgCl2 and dNTP concentration proprietary (New England Biolabs)
Polymerase identity and concentration	E	Hot Start Taq DNA Polymerase, concentration proprietary (New England Biolabs, does not provide Unit definition)
Buffer/kit identity and manufacturer	E	Luna® Universal qPCR Master Mix (New England Biolabs)
Exact chemical constitution of the buffer	D	Exact buffer composition proprietary (New England Biolabs, does not provide Unit definition)
Additives (SYBR Green I, DMSO, etc.)	E	Luna® Universal qPCR Master Mix, proprietary dye (New England Biolabs)
Manufacturer of plates/tubes and catalog number	D	BioRad, catalogue #HSP9601
Complete thermocycling parameters	E	Reported in Methods section
Reaction setup (manual/robotic)	D	Manual
Manufacturer of qPCR instrument	E	BioRad
qPCR VALIDATION
Evidence of optimisation (from gradients)	D	Standard curves initially performed with Ta 60°C, with efficiency between 90-105% (data not shown)
Specificity (gel, sequence, melt, or digest)	E	Melt curves; amplicons were also evaluated using gel electrophoresis
For SYBR Green I, Cq of the NTC	E	Below detection limit (N/A for CPEB4 primers, N/A or above 36 for 18s primers)
Standard curves with slope and y-intercept	E	Performed standard curves for all primer sets; slope and y-intercept provided in qPCR primer information table
PCR efficiency calculated from slope	E	Efficiencies were between 90% and 105% and are provided in qPCR primer information table
Confidence interval for PCR efficiency or standard error	D
r2 of standard curve	E	Provided in qPCR primer information table
Linear dynamic range	E	All measurements made within the linear range of detection determined from standard curves
Cq variation at lower limit	E	All assays were performed within the linear range of the standard curve for each primer set
Confidence intervals throughout range	D
Evidence for limit of detection	E	All assays were performed within the linear range of the standard curve for each primer set
If multiplex, efficiency and LOD of each assay.	E	N/A
DATA ANALYSIS
qPCR analysis program (source, version)	E	BioRad CFX Manager v 3.1; Fold change calculations done manually in Microsoft Excel
Cq method determination	E	determined by CFX Manager software (BioRad)
Outlier identification and disposition	E	N/A
Results of NTCs	E	Below detection limit (N/A for CPEB4 primers, N/A or above 36 for 18s primers)
Justification of number and choice of reference genes	E	1 (18S) - constituitive ribosomal subunit within desirable Ct range
Description of normalisation method	E	CPEB4 RNAi conditions normalized to NTC. Fold change calculated with Livak method.
Number and concordance of biological replicates	D	3 biological replicates
Number and stage (RT or qPCR) of technical replicates	E	3 biological replicates, no technical replicates
Repeatability (intra-assay variation)	E	3 independent trials, SD
Reproducibility (inter-assay variation, %CV)	D
Power analysis	D
Statistical methods for result significance	E	Standard t-test (2-tailed, paired)
Software (source, version)	E	BioRad CFX Manager v 3.1
Cq or raw data submission using RDML	D
Table 1. MIQE checklist for authors, reviewers and editors. All essential information (E) must be submitted with the manuscript. Desirable
information (D) should be submitted if available. If using primers obtained from RTPrimerDB, information on qPCR target, oligonucleotides,
protocols and validation is available from that source.
*: Assessing the absence of DNA using a no RT assay is essential when first extracting RNA. Once the sample has been validated as
RDNA-free, inclusion of a no-RT control is desirable, but no longer essential.
**: Disclosure of the probe sequence is highly desirable and strongly encouraged. However, since not all commercial pre-designed assay
vendors provide this information, it cannot be an essential requirement. Use of such assays is advised against.

### Sheet: qPCR Primers
McKenney et al. Supplementary File S1
qPCR Primer Information
Target	Primer Name F	Primer Name R	Primer efficiency	Ta used for primer set (°C)	Primer sequence F	Primer sequence R	RefSeq	Amplicon length	Specificity (Primer-BLAST)	Slope	Y-intercept	Coefficient of Determination (R^2)	Location of each primer by exon or intron	What splice variants are targeted?
18S rRNA	18S For	18S Rev	0.999	60	5' cagccacccgagattgagca	5' tagtagcgacgggcggtgtg	NR_003286.4	252 bp	18S Only	-3.32	8.58	1	No splice junction	Detects all annotated variants
CPEB4	Hs.PT.58.4147859 (PrimeTime qPCR primer set, IDT)		0.974	60	5' GCTCTCTGCTTATTAATGCAAGG	5' GCCATCATCCAAGAATCCATCT	NM_030627	89 bp	CPEB4	-3.38	29.25	0.99	spans exons 3 - 5	Detects all annotated variants

### Sheet: siRNAs
McKenney et al. Supplementary File S1
SiRNAs	Horizon Discovery Ontargetplus Smartpool
Target	Catalog number	Sequences
CNOT1	L-015369-01	CUAUAAAGAGGGAACGAGA, GGCCAAAUUGUCUCGAAUA, CCAGAAACUUUGGCGACAA, CAAGUUAGCACUAUGGUAA
CNOT2	L-020313-02	CAUGAAUGGAGGAGACGUA, GGCAAGUUUAUACGGGCAA, GCACUCAGUUACCGAGCCA, GGCAAUUGGCUUACGCAAA
CNOT3	L-020319-00	GCACUAAGGCACAGUAUCU, AGACAUGGGUAGCGUCCAA, GAACGAGUUUCUCUACGAU, GGACGACGUUGAGUACUAU
CNOT6	L-019101-00	GAAAGAACGUGGCUAUAAU, GAGCACAGGUGGAGUAGAA, GGGCAGAGCUUGAAAUAAG, GCUAUAAUGUUCUUUGUGA
CNOT6L	L-016411-00	UGACAGCGCUGCACCUAAA, CCAAUUACACCUUUGAUUU, GAGCAGGUAUGAAGCCUAU, GGUAUUAGAGGUCCACAAA
CNOT7	L-012897-00	CAGCUAGGACUGACAUUUA, GGAGAAUUCAGGAGCAAUG, UCAUAGCGGUUACGACUUU, GUUAGACUGGAACGGAUA
CNOT8	L-018791-00	UUUCGUAGUUCCAUAGAUU, GAGAAUAGCCAGGUUAUCU, AAUAUCAGCUUCUGCGGUG, CCAUAGAUCUCCUUGCUAA
CNOT9	L-019972-00	CCUUUAUGUUUGCGAAUUA, UGACAGCACACCAGUCUAA, UGAAGCAUGUAGUGAGAUG, CACCAGCCUUGGAGUUAUU
CNOT10	L-013968-02	CUUCAAUGAUCCAUCCUAA, GGACUGUGAUGCUGUUCAA, GGUCAAGGCUAUCAUCGUA, AACACAGAGAGCAGCGAAA
CNOT11	L-020951-02	GGAUGAACUUGCUUGGCUA, GUGUGGAGAUCAAACGAAU, GGAAGUUGUAAAUCGACUA, AUUCAGUAGGAUACGAGAA
CPEB4	L-014636-02	GGAAAGAGUGGAACGAUAU, CAAUAACACUAUCGGUCUA, GGGGACAAUUCUUCGGAA, GAGAAAAUAAGGAUCGAAU
Non-targeting control	D-001810-10	UGGUUUACAUGUCGACUAA, UGGUUUACAUGUUGUGUGA, UGGUUUACAUGUUUUCUGA, UGGUUUACAUGUUUUCCUA

### Sheet: Antibodies
McKenney et al. Supplementary File S1
REAGENT or RESOURCE	SOURCE	IDENTIFIER	Dilution
Antibodies
CNOT1	CST	44613S	1:1000
CNOT2	CST	34214S	1:1000
CNOT3	CST	13300S	1:1000
CNOT6	CST	13415S	1:1000
CNOT7	CST	86665S	1:1000
CNOT9	Proteintech	22503-1-AP	1:1000
CNOT10	Sigma-Aldrich	HPA041450	1:1000
CNOT11	Sigma-Aldrich	HPA069823	1:1000
Goat anti-Rabbit HRP	CST	7074	1:10000
Histone H3	CST	4499S	1:2000
V5	CST	13202
Tubulin	CST	2125S

### Sheet: Oligos
McKenney et al. Supplementary File S1
Oligonucleotides
Name	Sequence	Purpose	Section
18S Forward	5' CAGCCACCCGAGATTGAGCA	18S qPCR (control)	qPCR
18S Reverse	5' TAGTAGCGACGGGCGGTGTG	18S qPCR (control)	qPCR
CPEB4 Forward	5' GCTCTCTGCTTATTAATGCAAGG	CPEB4 qPCR	qPCR
CPEB4 Reverse	5' GCCATCATCCAAGAATCCATCT	CPEB4 qPCR	qPCR
KM481	5' CGACTCGAGtgtcgatgTTTTTTTAAAAtgtcgatgTTTTTTTAAAAtgtcgatgTTTTTTTAAAAGCGGCCGCCGA	3xCNOT ETS1 (3xCM1)	Reporter assay
KM482	5' TCGGCGGCCGCTTTTAAAAAAAcatcgacaTTTTAAAAAAAcatcgacaTTTTAAAAAAAcatcgacaCTCGAGTCG	3xCNOT ETS1 (3xCM1)	Reporter assay
KM483	5' CGACTCGAGtgtcgatgTTTTTTTAAAAtgtcgatgTTTTTTTAAAAtgtcgatgTTTTTTTAAAAtgtcgatgTTTTTTTAAAAtgtcgatgTTTTTTTAAAAtgtcgatgTTTTTTTAAAAGCGGCCGCCGA	6xCNOT ETS1 (6xCM1)	Reporter assay
KM484	5' TCGGCGGCCGCTTTTAAAAAAAcatcgacaTTTTAAAAAAAcatcgacaTTTTAAAAAAAcatcgacaTTTTAAAAAAAcatcgacaTTTTAAAAAAAcatcgacaTTTTAAAAAAAcatcgacaCTCGAGTCG	6xCNOT ETS1 (6xCM1)	Reporter assay

### Sheet: Plasmids
McKenney et al. Supplementary File S1
Recombinant DNA
The following plasmids were used in this study:
Name	Plasmid Name	Purpose	Source
ACG1092	pF5A empty vector	Balance for reporter transfections	Promega
KM200	pNLP empty vector (MCS)	Reporter assay	Enwerem et al. 2021
KM251	pNLP 3xCNOT ETS1 (3xCM1)	Reporter assay	This study
KM252	pNLP 6xCNOT ETS1 (6xCM1)	Reporter assay	This study
