## Supplementary File S2 for "Global Regulatory Functions of the Human CCR4–NOT Complex in mRNA Deadenylation and Decay"

### Sheet: Sheet1
McKenney et al. Supplementary File S2
CCR4–NOT subunit western blot quantitation
	CNOT1 Probe
	Log2 fold-change
Knockdown target	Mean	SD
CNOT11KD	-0.745557	0.61491
CNOT10KD	-0.771574	0.504109
CNOT9KD	-0.463807	0.452677
CNOT7&8KD	-0.333551	0.276607
CNOT6/6LKD	-0.374723	0.431098
CNOT3KD	-1.73791	0.404841
CNOT2KD	-1.82287	0.475733
CNOT1KD	-2.45916	0.535007
NTC	0	0
	CNOT2 Probe
	Log2 fold-change
Knockdown target	Mean	SD
CNOT11KD	-0.749752	0.0509603
CNOT10KD	-0.771716	0.1959
CNOT9KD	0.0474856	0.363695
CNOT7&8KD	0.177816	0.294679
CNOT6/6LKD	0.574609	0.386126
CNOT3KD	-2.65205	0.71734
CNOT2KD	-3.22067	1.18367
CNOT1KD	-1.14874	0.401152
NTC	0	0
	CNOT3 Probe
	Log2 fold-change
Knockdown target	Mean	SD
CNOT11	-0.329619	0.910716
CNOT10	-0.426942	0.844562
CNOT9	0.407727	0.804699
CNOT7&8	0.866629	0.477427
CNOT6&6L	0.2152	0.435431
CNOT3	-4.02198	2.03339
CNOT2	-2.85783	1.10111
CNOT1	-1.112	0.24347
NTC	0	0
	CNOT6 Probe
	Log2 fold-change
Knockdown target	Mean	SD
CNOT11	-0.502647	0.637494
CNOT10	-0.222191	0.56625
CNOT9	0.0634875	0.214869
CNOT7&8	-1.26074	0.50494
CNOT6&6L	-3.14882	1.30874
CNOT3	-0.598693	0.17209
CNOT2	-0.0347732	0.363412
CNOT1	-0.609769	0.0682906
NTC	0	0
	CNOT7 Probe
	Log2 fold-change
Knockdown target	Average	SD
CNOT11	-0.192821	0.174697
CNOT10	-0.162702	0.428114
CNOT9	0.325315	0.0978798
CNOT7&8	-3.28013	0.296964
CNOT6&6L	0.642028	0.142908
CNOT3	-0.885166	0.214798
CNOT2	-0.719704	0.263482
CNOT1	-1.41384	0.251361
NTC	0	0
	CNOT9 Probe
	Log2 fold-change
Knockdown target	Mean	SD
CNOT11	-0.0578659	0.394056
CNOT10	-0.168373	0.760763
CNOT9	-1.9893	0.0589581
CNOT7&8	-0.09658	0.567959
CNOT6&6L	0.430544	0.333108
CNOT3	-0.876487	0.141718
CNOT2	-1.07297	0.216659
CNOT1	-1.89629	0.68621
NTC	0	0
	CNOT10 Probe
	Log2 fold-change
Knockdown target	Average	SD
CNOT11	-1.97573	0.173409
CNOT10	-1.8283	0.202894
CNOT9	-0.444609	0.112274
CNOT7&8	-0.39193	0.225068
CNOT6&6L	-0.188209	0.137464
CNOT3	-1.18948	0.150843
CNOT2	-1.20864	0.124684
CNOT1	-2.18755	0.0266243
NTC	0	0
	CNOT11 Probe
	Log2 fold-change
Knockdown target	Mean	SD
CNOT11	-4.6698	1.03014
CNOT10	-0.95893	0.0969018
CNOT9	0.0357265	0.105729
CNOT7&8	-0.106294	0.0582069
CNOT6&6L	0.213748	0.0928649
CNOT3	-0.827322	0.283304
CNOT2	-0.747396	0.215472
CNOT1	-1.64048	0.181391
NTC	0	0
